# Correcting index databases improves metagenomic studies

**DOI:** 10.1101/712166

**Authors:** Guillaume Méric, Ryan R. Wick, Stephen C. Watts, Kathryn E. Holt, Michael Inouye

**Author notes:** These authors have contributed equally (Guillaume Méric, Ryan R. Wick).

## Abstract

Assessing the taxonomic composition of metagenomic samples is an important first step in understanding the biology and ecology of microbial communities in complex environments. Despite a wealth of algorithms and tools for metagenomic classification, relatively little effort has been put into the critical task of improving the quality of reference indices to which metagenomic reads are assigned. Here, we inferred the taxonomic composition of 404 publicly available metagenomes from human, marine and soil environments, using custom index databases modified according to two factors: the number of reference genomes used to build the databases, and the monophyletic strictness of species definitions. Index databases built following the NCBI taxonomic system were also compared to others using Genome Taxonomy Database (GTDB) taxonomic redefinitions. We observed a considerable increase in the rate of read classification using modified reference index databases as compared to a default NCBI RefSeq database, with up to a 4.4-, 6.4- and 2.2-fold increase in classified reads per sample for human, marine and soil metagenomes, respectively. Importantly, targeted correction for 70 common human pathogens and bacterial genera in the index database increased their specific detection levels in human metagenomes. We also show the choice of index database can influence downstream diversity and distance estimates for microbiome data. Overall, the study shows a large amount of accessible information in metagenomes remains unexploited using current methods, and that the same data analysed using different index databases could potentially lead to different conclusions. These results have implications for the power and design of individual microbiome studies, and for comparison and meta-analysis of microbiome datasets.
