## Supplementary material for "Correcting index databases improves metagenomic studies": Table S1

### Sheet: Sheet1
	Table S1. Sample description and accession number for 404 public human, marine and soil metagenomes used in this study.
	Dataset	Accession/Sample name	Sampling information	Additional sampling information
	HMP WGS-PP1 subset	SRS011098	Sample type: Buccal	Body site: Gingiva
	HMP WGS-PP1 subset	SRS011105	Sample type: Skin	Body site: External naris
	HMP WGS-PP1 subset	SRS011243	Sample type: Buccal	Body site: Dorsum of tongue
	HMP WGS-PP1 subset	SRS011269	Sample type: Vaginal	Body site: Posterior fornix of vagina
	HMP WGS-PP1 subset	SRS011355	Sample type: Vaginal	Body site: Posterior fornix of vagina
	HMP WGS-PP1 subset	SRS011405	Sample type: Faecal	Body site: Feces
	HMP WGS-PP1 subset	SRS011452	Sample type: Faecal	Body site: Feces
	HMP WGS-PP1 subset	SRS013876	Sample type: Skin	Body site: External naris
	HMP WGS-PP1 subset	SRS013942	Sample type: Buccal	Body site: Portion of saliva
	HMP WGS-PP1 subset	SRS013947	Sample type: Buccal	Body site: Palatine tonsil
	HMP WGS-PP1 subset	SRS013948	Sample type: Throat	Body site: Throat
	HMP WGS-PP1 subset	SRS014126	Sample type: Buccal	Body site: Buccal mucosa
	HMP WGS-PP1 subset	SRS014468	Sample type: Buccal	Body site: Portion of saliva
	HMP WGS-PP1 subset	SRS014474	Sample type: Buccal	Body site: Palatine tonsil
	HMP WGS-PP1 subset	SRS014689	Sample type: Throat	Body site: Throat
	HMP WGS-PP1 subset	SRS014692	Sample type: Buccal	Body site: Portion of saliva
	HMP WGS-PP1 subset	SRS015055	Sample type: Buccal	Body site: Portion of saliva
	HMP WGS-PP1 subset	SRS015061	Sample type: Buccal	Body site: Palatine tonsil
	HMP WGS-PP1 subset	SRS015174	Sample type: Buccal	Body site: Dorsum of tongue
	HMP WGS-PP1 subset	SRS015431	Sample type: Faecal	Body site: Feces
	HMP WGS-PP1 subset	SRS015782	Sample type: Faecal	Body site: Feces
	HMP WGS-PP1 subset	SRS015803	Sample type: Buccal	Body site: Gingiva
	HMP WGS-PP1 subset	SRS016037	Sample type: Buccal	Body site: Dorsum of tongue
	HMP WGS-PP1 subset	SRS016095	Sample type: Faecal	Body site: Feces
	HMP WGS-PP1 subset	SRS016191	Sample type: Vaginal	Body site: Posterior fornix of vagina
	HMP WGS-PP1 subset	SRS016203	Sample type: Faecal	Body site: Feces
	HMP WGS-PP1 subset	SRS016225	Sample type: Buccal	Body site: Dorsum of tongue
	HMP WGS-PP1 subset	SRS016267	Sample type: Faecal	Body site: Feces
	HMP WGS-PP1 subset	SRS016503	Sample type: Buccal	Body site: Buccal mucosa
	HMP WGS-PP1 subset	SRS016753	Sample type: Faecal	Body site: Feces
	HMP WGS-PP1 subset	SRS016989	Sample type: Faecal	Body site: Feces
	HMP WGS-PP1 subset	SRS017103	Sample type: Faecal	Body site: Feces
	HMP WGS-PP1 subset	SRS017139	Sample type: Buccal	Body site: Gingiva
	HMP WGS-PP1 subset	SRS017497	Sample type: Vaginal	Body site: Posterior fornix of vagina
	HMP WGS-PP1 subset	SRS017700	Sample type: Vaginal	Body site: Posterior fornix of vagina
	HMP WGS-PP1 subset	SRS017821	Sample type: Faecal	Body site: Feces
	HMP WGS-PP1 subset	SRS017849	Sample type: Skin	Body site: Left retroauricular crease
	HMP WGS-PP1 subset	SRS017851	Sample type: Skin	Body site: Right retroauricular crease
	HMP WGS-PP1 subset	SRS018337	Sample type: Buccal	Body site: Gingiva
	HMP WGS-PP1 subset	SRS018575	Sample type: Faecal	Body site: Feces
	HMP WGS-PP1 subset	SRS018778	Sample type: Buccal	Body site: Gingiva
	HMP WGS-PP1 subset	SRS019026	Sample type: Buccal	Body site: Palatine tonsil
	HMP WGS-PP1 subset	SRS019027	Sample type: Throat	Body site: Throat
	HMP WGS-PP1 subset	SRS019068	Sample type: Faecal	Body site: Feces
	HMP WGS-PP1 subset	SRS019073	Sample type: Buccal	Body site: Buccal mucosa
	HMP WGS-PP1 subset	SRS019120	Sample type: Buccal	Body site: Portion of saliva
	HMP WGS-PP1 subset	SRS019126	Sample type: Buccal	Body site: Palatine tonsil
	HMP WGS-PP1 subset	SRS019127	Sample type: Throat	Body site: Throat
	HMP WGS-PP1 subset	SRS019267	Sample type: Faecal	Body site: Feces
	HMP WGS-PP1 subset	SRS019872	Sample type: Buccal	Body site: Buccal mucosa
	HMP WGS-PP1 subset	SRS019968	Sample type: Faecal	Body site: Feces
	HMP WGS-PP1 subset	SRS019989	Sample type: Vaginal	Body site: Posterior fornix of vagina
	HMP WGS-PP1 subset	SRS020233	Sample type: Faecal	Body site: Feces
	HMP WGS-PP1 subset	SRS020261	Sample type: Skin	Body site: Left retroauricular crease
	HMP WGS-PP1 subset	SRS020334	Sample type: Buccal	Body site: Dorsum of tongue
	HMP WGS-PP1 subset	SRS021473	Sample type: Buccal	Body site: Buccal mucosa
	HMP WGS-PP1 subset	SRS022006	Sample type: Skin	Body site: External naris
	HMP WGS-PP1 subset	SRS022524	Sample type: Faecal	Body site: Feces
	HMP WGS-PP1 subset	SRS022609	Sample type: Faecal	Body site: Feces
	HMP WGS-PP1 subset	SRS023346	Sample type: Faecal	Body site: Feces
	HMP WGS-PP1 subset	SRS023466	Sample type: Vaginal	Body site: Posterior fornix of vagina
	HMP WGS-PP1 subset	SRS023583	Sample type: Faecal	Body site: Feces
	HMP WGS-PP1 subset	SRS024009	Sample type: Faecal	Body site: Feces
	HMP WGS-PP1 subset	SRS024482	Sample type: Skin	Body site: Left retroauricular crease
	HMP WGS-PP1 subset	SRS024625	Sample type: Faecal	Body site: Feces
	HMP WGS-PP1 subset	SRS045197	Sample type: Buccal	Body site: Gingiva
	HMP WGS-PP1 subset	SRS045606	Sample type: Skin	Body site: Right retroauricular crease
	HMP WGS-PP1 subset	SRS045645	Sample type: Faecal	Body site: Feces
	HMP WGS-PP1 subset	SRS047044	Sample type: Faecal	Body site: Feces
	HMP WGS-PP1 subset	SRS047634	Sample type: Buccal	Body site: Gingiva
	HMP WGS-PP1 subset	SRS048719	Sample type: Buccal	Body site: Buccal mucosa
	HMP WGS-PP1 subset	SRS049402	Sample type: Faecal	Body site: Feces
	HMP WGS-PP1 subset	SRS051031	Sample type: Faecal	Body site: Feces
	HMP WGS-PP1 subset	SRS051791	Sample type: Buccal	Body site: Dorsum of tongue
	HMP WGS-PP1 subset	SRS052697	Sample type: Faecal	Body site: Feces
	HMP WGS-PP1 subset	SRS054956	Sample type: Faecal	Body site: Feces
	HMP WGS-PP1 subset	SRS055401	Sample type: Buccal	Body site: Gingiva
	HMP WGS-PP1 subset	SRS056695	Sample type: Vaginal	Body site: Posterior fornix of vagina
	HMP WGS-PP1 subset	SRS058182	Sample type: Skin	Body site: Right retroauricular crease
	HMP WGS-PP1 subset	SRS058261	Sample type: Buccal	Body site: Gingiva
	HMP WGS-PP1 subset	SRS062752	Sample type: Vaginal	Body site: Orifice of vagina
	HMP WGS-PP1 subset	SRS062878	Sample type: Buccal	Body site: hard palate
	HMP WGS-PP1 subset	SRS063287	Sample type: Buccal	Body site: Buccal mucosa
	HMP WGS-PP1 subset	SRS063351	Sample type: Buccal	Body site: Palatine tonsil
	HMP WGS-PP1 subset	SRS064645	Sample type: Faecal	Body site: Feces
	HMP WGS-PP1 subset	SRS065335	Sample type: Throat	Body site: Throat
	HMP WGS-PP1 subset	SRS065347	Sample type: Vaginal	Body site: Posterior fornix of vagina
	HMP WGS-PP1 subset	SRS074964	Sample type: Faecal	Body site: Feces
	HMP WGS-PP1 subset	SRS077335	Sample type: Faecal	Body site: Feces
	HMP WGS-PP1 subset	SRS077502	Sample type: Faecal	Body site: Feces
	HMP WGS-PP1 subset	SRS078176	Sample type: Faecal	Body site: Feces
	HMP WGS-PP1 subset	SRS098514	Sample type: Faecal	Body site: Feces
	HMP WGS-PP1 subset	SRS103987	Sample type: Faecal	Body site: Feces
	HMP WGS-PP1 subset	SRS140663	Sample type: Skin	Body site: External naris
	HMP WGS-PP1 subset	SRS142503	Sample type: Faecal	Body site: Feces
	HMP WGS-PP1 subset	SRS144537	Sample type: Faecal	Body site: Feces
	HMP WGS-PP1 subset	SRS144560	Sample type: Buccal	Body site: Dorsum of tongue
	HMP WGS-PP1 subset	SRS145497	Sample type: Faecal	Body site: Feces
	TARA Oceans	ERR598966	Depth range: SRF	Sampled in station: TARA_036 (Arabian Sea) in 2010
	TARA Oceans	ERR599011	Depth range: SRF	Sampled in station: TARA_041 (Arabian Sea) in 2010
	TARA Oceans	ERR599045	Depth range: SRF	Sampled in station: TARA_045 (Arabian Sea) in 2010
	TARA Oceans	ERR599054	Depth range: SRF	Sampled in station: TARA_045 (Arabian Sea) in 2010
	TARA Oceans	ERR599074	Depth range: SRF	Sampled in station: TARA_041 (Arabian Sea) in 2010
	TARA Oceans	ERR599075	Depth range: SRF	Sampled in station: TARA_042 (Arabian Sea) in 2010
	TARA Oceans	ERR599102	Depth range: SRF	Sampled in station: TARA_038 (Arabian Sea) in 2010
	TARA Oceans	ERR599141	Depth range: SRF	Sampled in station: TARA_042 (Arabian Sea) in 2010
	TARA Oceans	ERR599143	Depth range: SRF	Sampled in station: TARA_036 (Arabian Sea) in 2010
	TARA Oceans	ERR599158	Depth range: SRF	Sampled in station: TARA_038 (Arabian Sea) in 2010
	TARA Oceans	ERR599029	Depth range: SRF	Sampled in station: TARA_141 (Carribean Sea / Gulf of Mexico) in 2011
	TARA Oceans	ERR599136	Depth range: SRF	Sampled in station: TARA_142 (Carribean Sea / Gulf of Mexico) in 2012
	TARA Oceans	ERR598970	Depth range: SRF	Sampled in station: TARA_064 (Indian Ocean) in 2010
	TARA Oceans	ERR598979	Depth range: SRF	Sampled in station: TARA_065 (Indian Ocean) in 2010
	TARA Oceans	ERR599012	Depth range: SRF	Sampled in station: TARA_062 (Indian Ocean) in 2010
	TARA Oceans	ERR599019	Depth range: SRF	Sampled in station: TARA_048 (Indian Ocean) in 2010
	TARA Oceans	ERR599057	Depth range: SRF	Sampled in station: TARA_056 (Indian Ocean) in 2010
	TARA Oceans	ERR599058	Depth range: SRF	Sampled in station: TARA_057 (Indian Ocean) in 2010
	TARA Oceans	ERR599088	Depth range: SRF	Sampled in station: TARA_064 (Indian Ocean) in 2010
	TARA Oceans	ERR599098	Depth range: SRF	Sampled in station: TARA_052 (Indian Ocean) in 2010
	TARA Oceans	ERR599138	Depth range: SRF	Sampled in station: TARA_048 (Indian Ocean) in 2010
	TARA Oceans	ERR599139	Depth range: SRF	Sampled in station: TARA_052 (Indian Ocean) in 2010
	TARA Oceans	ERR599146	Depth range: SRF	Sampled in station: TARA_065 (Indian Ocean) in 2010
	TARA Oceans	ERR599150	Depth range: SRF	Sampled in station: TARA_064 (Indian Ocean) in 2010
	TARA Oceans	ERR598951	Depth range: SRF	Sampled in station: TARA_025 (Mediterranean Sea) in 2009
	TARA Oceans	ERR598993	Depth range: SRF	Sampled in station: TARA_018 (Mediterranean Sea) in 2009
	TARA Oceans	ERR599043	Depth range: SRF	Sampled in station: TARA_025 (Mediterranean Sea) in 2009
	TARA Oceans	ERR599140	Depth range: SRF	Sampled in station: TARA_018 (Mediterranean Sea) in 2009
	TARA Oceans	ERR598955	Depth range: SRF	Sampled in station: TARA_004 (North Atlantic Ocean) in 2009
	TARA Oceans	ERR598963	Depth range: SRF	Sampled in station: TARA_149 (North Atlantic Ocean) in 2012
	TARA Oceans	ERR598968	Depth range: SRF	Sampled in station: TARA_146 (North Atlantic Ocean) in 2012
	TARA Oceans	ERR598976	Depth range: SRF	Sampled in station: TARA_151 (North Atlantic Ocean) in 2012
	TARA Oceans	ERR598983	Depth range: SRF	Sampled in station: TARA_145 (North Atlantic Ocean) in 2012
	TARA Oceans	ERR599003	Depth range: SRF	Sampled in station: TARA_004 (North Atlantic Ocean) in 2009
	TARA Oceans	ERR599078	Depth range: SRF	Sampled in station: TARA_152 (North Atlantic Ocean) in 2012
	TARA Oceans	ERR599123	Depth range: SRF	Sampled in station: TARA_148 (North Atlantic Ocean) in 2012
	TARA Oceans	ERR599170	Depth range: SRF	Sampled in station: TARA_150 (North Atlantic Ocean) in 2012
	TARA Oceans	ERR598989	Depth range: SRF	Sampled in station: TARA_137 (North Pacific Ocean) in 2011
	TARA Oceans	ERR599030	Depth range: SRF	Sampled in station: TARA_138 (North Pacific Ocean) in 2011
	TARA Oceans	ERR599052	Depth range: SRF	Sampled in station: TARA_133 (North Pacific Ocean) in 2011
	TARA Oceans	ERR599142	Depth range: SRF	Sampled in station: TARA_132 (North Pacific Ocean) in 2011
	TARA Oceans	ERR599162	Depth range: SRF	Sampled in station: TARA_140 (North Pacific Ocean) in 2011
	TARA Oceans	ERR598959	Depth range: SRF	Sampled in station: TARA_034 (Red Sea) in 2010
	TARA Oceans	ERR598969	Depth range: SRF	Sampled in station: TARA_031 (Red Sea) in 2010
	TARA Oceans	ERR598991	Depth range: SRF	Sampled in station: TARA_034 (Red Sea) in 2010
	TARA Oceans	ERR599041	Depth range: SRF	Sampled in station: TARA_032 (Red Sea) in 2010
	TARA Oceans	ERR599049	Depth range: SRF	Sampled in station: TARA_033 (Red Sea) in 2010
	TARA Oceans	ERR599106	Depth range: SRF	Sampled in station: TARA_031 (Red Sea) in 2010
	TARA Oceans	ERR599116	Depth range: SRF	Sampled in station: TARA_032 (Red Sea) in 2010
	TARA Oceans	ERR599134	Depth range: SRF	Sampled in station: TARA_033 (Red Sea) in 2010
	TARA Oceans	ERR599155	Depth range: SRF	Sampled in station: TARA_032 (Red Sea) in 2010
	TARA Oceans	ERR598973	Depth range: SRF	Sampled in station: TARA_066 (South Atlantic Ocean) in 2010
	TARA Oceans	ERR598984	Depth range: SRF	Sampled in station: TARA_072 (South Atlantic Ocean) in 2010
	TARA Oceans	ERR598994	Depth range: SRF	Sampled in station: TARA_067 (South Atlantic Ocean) in 2010
	TARA Oceans	ERR599006	Depth range: SRF	Sampled in station: TARA_078 (South Atlantic Ocean) in 2010
	TARA Oceans	ERR599009	Depth range: SRF	Sampled in station: TARA_082 (South Atlantic Ocean) in 2010
	TARA Oceans	ERR599010	Depth range: SRF	Sampled in station: TARA_076 (South Atlantic Ocean) in 2010
	TARA Oceans	ERR599022	Depth range: SRF	Sampled in station: TARA_078 (South Atlantic Ocean) in 2010
	TARA Oceans	ERR599035	Depth range: SRF	Sampled in station: TARA_082 (South Atlantic Ocean) in 2010
	TARA Oceans	ERR599068	Depth range: SRF	Sampled in station: TARA_066 (South Atlantic Ocean) in 2010
	TARA Oceans	ERR599105	Depth range: SRF	Sampled in station: TARA_072 (South Atlantic Ocean) in 2010
	TARA Oceans	ERR599126	Depth range: SRF	Sampled in station: TARA_076 (South Atlantic Ocean) in 2010
	TARA Oceans	ERR599129	Depth range: SRF	Sampled in station: TARA_068 (South Atlantic Ocean) in 2010
	TARA Oceans	ERR599135	Depth range: SRF	Sampled in station: TARA_070 (South Atlantic Ocean) in 2010
	TARA Oceans	ERR599144	Depth range: SRF	Sampled in station: TARA_067 (South Atlantic Ocean) in 2010
	TARA Oceans	ERR599165	Depth range: SRF	Sampled in station: TARA_070 (South Atlantic Ocean) in 2010
	TARA Oceans	ERR599171	Depth range: SRF	Sampled in station: TARA_068 (South Atlantic Ocean) in 2010
	TARA Oceans	ERR599173	Depth range: SRF	Sampled in station: TARA_066 (South Atlantic Ocean) in 2010
	TARA Oceans	ERR599174	Depth range: SRF	Sampled in station: TARA_068 (South Atlantic Ocean) in 2010
	TARA Oceans	ERR598943	Depth range: SRF	Sampled in station: TARA_102 (South Pacific Ocean) in 2011
	TARA Oceans	ERR598954	Depth range: SRF	Sampled in station: TARA_112 (South Pacific Ocean) in 2011
	TARA Oceans	ERR598967	Depth range: SRF	Sampled in station: TARA_096 (South Pacific Ocean) in 2011
	TARA Oceans	ERR598978	Depth range: SRF	Sampled in station: TARA_102 (South Pacific Ocean) in 2011
	TARA Oceans	ERR598992	Depth range: SRF	Sampled in station: TARA_122 (South Pacific Ocean) in 2011
	TARA Oceans	ERR598997	Depth range: SRF	Sampled in station: TARA_109 (South Pacific Ocean) in 2011
	TARA Oceans	ERR599024	Depth range: SRF	Sampled in station: TARA_099 (South Pacific Ocean) in 2011
	TARA Oceans	ERR599036	Depth range: SRF	Sampled in station: TARA_124 (South Pacific Ocean) in 2011
	TARA Oceans	ERR599038	Depth range: SRF	Sampled in station: TARA_128 (South Pacific Ocean) in 2011
	TARA Oceans	ERR599039	Depth range: SRF	Sampled in station: TARA_110 (South Pacific Ocean) in 2011
	TARA Oceans	ERR599050	Depth range: SRF	Sampled in station: TARA_094 (South Pacific Ocean) in 2011
	TARA Oceans	ERR599063	Depth range: SRF	Sampled in station: TARA_100 (South Pacific Ocean) in 2011
	TARA Oceans	ERR599064	Depth range: SRF	Sampled in station: TARA_093 (South Pacific Ocean) in 2011
	TARA Oceans	ERR599066	Depth range: SRF	Sampled in station: TARA_125 (South Pacific Ocean) in 2011
	TARA Oceans	ERR599069	Depth range: SRF	Sampled in station: TARA_124 (South Pacific Ocean) in 2011
	TARA Oceans	ERR599077	Depth range: SRF	Sampled in station: TARA_111 (South Pacific Ocean) in 2011
	TARA Oceans	ERR599080	Depth range: SRF	Sampled in station: TARA_124 (South Pacific Ocean) in 2011
	TARA Oceans	ERR599091	Depth range: SRF	Sampled in station: TARA_125 (South Pacific Ocean) in 2011
	TARA Oceans	ERR599093	Depth range: SRF	Sampled in station: TARA_098 (South Pacific Ocean) in 2011
	TARA Oceans	ERR599114	Depth range: SRF	Sampled in station: TARA_125 (South Pacific Ocean) in 2011
	TARA Oceans	ERR599118	Depth range: SRF	Sampled in station: TARA_109 (South Pacific Ocean) in 2011
	TARA Oceans	ERR599119	Depth range: SRF	Sampled in station: TARA_125 (South Pacific Ocean) in 2011
	TARA Oceans	ERR599120	Depth range: SRF	Sampled in station: TARA_098 (South Pacific Ocean) in 2011
	TARA Oceans	ERR599151	Depth range: SRF	Sampled in station: TARA_124 (South Pacific Ocean) in 2011
	TARA Oceans	ERR599160	Depth range: SRF	Sampled in station: TARA_123 (South Pacific Ocean) in 2011
	TARA Oceans	ERR599163	Depth range: SRF	Sampled in station: TARA_100 (South Pacific Ocean) in 2011
	TARA Oceans	ERR599169	Depth range: SRF	Sampled in station: TARA_100 (South Pacific Ocean) in 2011
	TARA Oceans	ERR598945	Depth range: SRF	Sampled in station: TARA_084 (Southern Ocean) in 2011
	TARA Oceans	ERR599059	Depth range: SRF	Sampled in station: TARA_084 (Southern Ocean) in 2011
	TARA Oceans	ERR599090	Depth range: SRF	Sampled in station: TARA_085 (Southern Ocean) in 2011
	TARA Oceans	ERR599176	Depth range: SRF	Sampled in station: TARA_085 (Southern Ocean) in 2011
	TARA Oceans	ERR164407	Depth range: SRF	Sampled in station: TARA_030 (Mediterranean Sea) in 2009
	TARA Oceans	ERR164409	Depth range: SRF	Sampled in station: TARA_023 (Mediterranean Sea) in 2009
	TARA Oceans	ERR315858	Depth range: SRF	Sampled in station: TARA_023 (Mediterranean Sea) in 2009
	TARA Oceans	ERR315861	Depth range: SRF	Sampled in station: TARA_023 (Mediterranean Sea) in 2009
	TARA Oceans	ERR315862	Depth range: SRF	Sampled in station: TARA_030 (Mediterranean Sea) in 2009
	TARA Oceans	ERR315863	Depth range: SRF	Sampled in station: TARA_030 (Mediterranean Sea) in 2009
	TARA Oceans	ERR598974	Depth range: DCM	Sampled in station: TARA_036 (Arabian Sea) in 2010
	TARA Oceans	ERR599028	Depth range: DCM	Sampled in station: TARA_036 (Arabian Sea) in 2010
	TARA Oceans	ERR1701760	Depth range: DCM	Sampled in station: TARA_039 (Arabian Sea) in 2010
	TARA Oceans	ERR598949	Depth range: DCM	Sampled in station: TARA_038 (Arabian Sea) in 2010
	TARA Oceans	ERR599082	Depth range: DCM	Sampled in station: TARA_038 (Arabian Sea) in 2010
	TARA Oceans	ERR599145	Depth range: DCM	Sampled in station: TARA_039 (Arabian Sea) in 2010
	TARA Oceans	ERR598990	Depth range: DCM	Sampled in station: TARA_065 (Indian Ocean) in 2010
	TARA Oceans	ERR599018	Depth range: DCM	Sampled in station: TARA_065 (Indian Ocean) in 2010
	TARA Oceans	ERR599110	Depth range: DCM	Sampled in station: TARA_065 (Indian Ocean) in 2010
	TARA Oceans	ERR598982	Depth range: DCM	Sampled in station: TARA_066 (South Atlantic Ocean) in 2010
	TARA Oceans	ERR599107	Depth range: DCM	Sampled in station: TARA_066 (South Atlantic Ocean) in 2010
	TARA Oceans	ERR598952	Depth range: DCM	Sampled in station: TARA_109 (South Pacific Ocean) in 2011
	TARA Oceans	ERR599065	Depth range: DCM	Sampled in station: TARA_109 (South Pacific Ocean) in 2011
	TARA Oceans	ERR599108	Depth range: DCM	Sampled in station: TARA_109 (South Pacific Ocean) in 2011
	TARA Oceans	ERR598965	Depth range: DCM	Sampled in station: TARA_093 (South Pacific Ocean) in 2011
	TARA Oceans	ERR598950	Depth range: DCM	Sampled in station: TARA_004 (North Atlantic Ocean) in 2009
	TARA Oceans	ERR598996	Depth range: DCM	Sampled in station: TARA_150 (North Atlantic Ocean) in 2012
	TARA Oceans	ERR599095	Depth range: DCM	Sampled in station: TARA_004 (North Atlantic Ocean) in 2009
	TARA Oceans	ERR598987	Depth range: DCM	Sampled in station: TARA_137 (North Pacific Ocean) in 2011
	TARA Oceans	ERR599070	Depth range: DCM	Sampled in station: TARA_137 (North Pacific Ocean) in 2011
	TARA Oceans	ERR599099	Depth range: DCM	Sampled in station: TARA_137 (North Pacific Ocean) in 2011
	TARA Oceans	ERR599147	Depth range: DCM	Sampled in station: TARA_137 (North Pacific Ocean) in 2011
	TARA Oceans	ERR599027	Depth range: DCM	Sampled in station: TARA_082 (South Atlantic Ocean) in 2010
	TARA Oceans	ERR599122	Depth range: DCM	Sampled in station: TARA_082 (South Atlantic Ocean) in 2010
	TARA Oceans	ERR598962	Depth range: DCM	Sampled in station: TARA_102 (South Pacific Ocean) in 2011
	TARA Oceans	ERR599007	Depth range: DCM	Sampled in station: TARA_102 (South Pacific Ocean) in 2011
	TARA Oceans	ERR599032	Depth range: DCM	Sampled in station: TARA_128 (South Pacific Ocean) in 2011
	TARA Oceans	ERR599168	Depth range: DCM	Sampled in station: TARA_102 (South Pacific Ocean) in 2011
	TARA Oceans	ERR598942	Depth range: DCM	Sampled in station: TARA_133 (North Pacific Ocean) in 2011
	TARA Oceans	ERR599094	Depth range: DCM	Sampled in station: TARA_025 (Mediterranean Sea) in 2009
	TARA Oceans	ERR599153	Depth range: DCM	Sampled in station: TARA_025 (Mediterranean Sea) in 2009
	TARA Oceans	ERR599017	Depth range: DCM	Sampled in station: TARA_068 (South Atlantic Ocean) in 2010
	TARA Oceans	ERR599056	Depth range: DCM	Sampled in station: TARA_068 (South Atlantic Ocean) in 2010
	TARA Oceans	ERR599103	Depth range: DCM	Sampled in station: TARA_068 (South Atlantic Ocean) in 2010
	TARA Oceans	ERR599014	Depth range: DCM	Sampled in station: TARA_110 (South Pacific Ocean) in 2011
	TARA Oceans	ERR599081	Depth range: DCM	Sampled in station: TARA_100 (South Pacific Ocean) in 2011
	TARA Oceans	ERR599113	Depth range: DCM	Sampled in station: TARA_100 (South Pacific Ocean) in 2011
	TARA Oceans	ERR164408	Depth range: DCM	Sampled in station: TARA_023 (Mediterranean Sea) in 2009
	TARA Oceans	ERR315859	Depth range: DCM	Sampled in station: TARA_023 (Mediterranean Sea) in 2009
	TARA Oceans	ERR315860	Depth range: DCM	Sampled in station: TARA_023 (Mediterranean Sea) in 2009
	TARA Oceans	ERR598977	Depth range: DCM	Sampled in station: TARA_041 (Arabian Sea) in 2010
	TARA Oceans	ERR599053	Depth range: DCM	Sampled in station: TARA_041 (Arabian Sea) in 2010
	TARA Oceans	ERR599073	Depth range: DCM	Sampled in station: TARA_018 (Mediterranean Sea) in 2009
	TARA Oceans	ERR599092	Depth range: DCM	Sampled in station: TARA_018 (Mediterranean Sea) in 2009
	TARA Oceans	ERR599087	Depth range: DCM	Sampled in station: TARA_138 (North Pacific Ocean) in 2011
	TARA Oceans	ERR598975	Depth range: DCM	Sampled in station: TARA_034 (Red Sea) in 2010
	TARA Oceans	ERR599111	Depth range: DCM	Sampled in station: TARA_034 (Red Sea) in 2010
	TARA Oceans	ERR598972	Depth range: DCM	Sampled in station: TARA_064 (Indian Ocean) in 2010
	TARA Oceans	ERR599023	Depth range: DCM	Sampled in station: TARA_064 (Indian Ocean) in 2010
	TARA Oceans	ERR599025	Depth range: DCM	Sampled in station: TARA_064 (Indian Ocean) in 2010
	TARA Oceans	ERR599026	Depth range: DCM	Sampled in station: TARA_058 (Indian Ocean) in 2010
	TARA Oceans	ERR318618	Depth range: DCM	Sampled in station: TARA_030 (Mediterranean Sea) in 2009
	TARA Oceans	ERR318619	Depth range: DCM	Sampled in station: TARA_030 (Mediterranean Sea) in 2009
	TARA Oceans	ERR318620	Depth range: DCM	Sampled in station: TARA_030 (Mediterranean Sea) in 2009
	TARA Oceans	ERR318621	Depth range: DCM	Sampled in station: TARA_030 (Mediterranean Sea) in 2009
	TARA Oceans	ERR599002	Depth range: DCM	Sampled in station: TARA_052 (Indian Ocean) in 2010
	TARA Oceans	ERR599016	Depth range: DCM	Sampled in station: TARA_052 (Indian Ocean) in 2010
	TARA Oceans	ERR599013	Depth range: DCM	Sampled in station: TARA_042 (Arabian Sea) in 2010
	TARA Oceans	ERR599130	Depth range: DCM	Sampled in station: TARA_042 (Arabian Sea) in 2010
	TARA Oceans	ERR598986	Depth range: DCM	Sampled in station: TARA_151 (North Atlantic Ocean) in 2012
	TARA Oceans	ERR599061	Depth range: DCM	Sampled in station: TARA_032 (Red Sea) in 2010
	TARA Oceans	ERR599097	Depth range: DCM	Sampled in station: TARA_032 (Red Sea) in 2010
	TARA Oceans	ERR598961	Depth range: DCM	Sampled in station: TARA_111 (South Pacific Ocean) in 2011
	TARA Oceans	ERR599104	Depth range: DCM	Sampled in station: TARA_085 (Southern Ocean) in 2011
	TARA Oceans	ERR599121	Depth range: DCM	Sampled in station: TARA_085 (Southern Ocean) in 2011
	TARA Oceans	ERR599133	Depth range: DCM	Sampled in station: TARA_072 (South Atlantic Ocean) in 2010
	TARA Oceans	ERR599137	Depth range: DCM	Sampled in station: TARA_072 (South Atlantic Ocean) in 2010
	TARA Oceans	ERR598995	Depth range: DCM	Sampled in station: TARA_132 (North Pacific Ocean) in 2011
	TARA Oceans	ERR598948	Depth range: DCM	Sampled in station: TARA_122 (South Pacific Ocean) in 2011
	TARA Oceans	ERR599046	Depth range: DCM	Sampled in station: TARA_078 (South Atlantic Ocean) in 2010
	TARA Oceans	ERR599101	Depth range: DCM	Sampled in station: TARA_078 (South Atlantic Ocean) in 2010
	TARA Oceans	ERR598988	Depth range: DCM	Sampled in station: TARA_124 (South Pacific Ocean) in 2011
	TARA Oceans	ERR599084	Depth range: DCM	Sampled in station: TARA_124 (South Pacific Ocean) in 2011
	TARA Oceans	ERR599089	Depth range: DCM	Sampled in station: TARA_124 (South Pacific Ocean) in 2011
	TARA Oceans	ERR599161	Depth range: DCM	Sampled in station: TARA_124 (South Pacific Ocean) in 2011
	TARA Oceans	ERR599100	Depth range: DCM	Sampled in station: TARA_142 (Carribean Sea / Gulf of Mexico) in 2012
	TARA Oceans	ERR599156	Depth range: DCM	Sampled in station: TARA_125 (South Pacific Ocean) in 2011
	TARA Oceans	ERR599040	Depth range: DCM	Sampled in station: TARA_076 (South Atlantic Ocean) in 2010
	TARA Oceans	ERR599148	Depth range: DCM	Sampled in station: TARA_076 (South Atlantic Ocean) in 2010
	TARA Oceans	ERR598956	Depth range: DCM	Sampled in station: TARA_123 (South Pacific Ocean) in 2011
	TARA Oceans	ERR598998	Depth range: DCM	Sampled in station: TARA_123 (South Pacific Ocean) in 2011
	TARA Oceans	ERR599117	Depth range: DCM	Sampled in station: TARA_123 (South Pacific Ocean) in 2011
	TARA Oceans	ERR599157	Depth range: DCM	Sampled in station: TARA_123 (South Pacific Ocean) in 2011
	TARA Oceans	ERR598957	Depth range: DCM	Sampled in station: TARA_112 (South Pacific Ocean) in 2011
	TARA Oceans	ERR599001	Depth range: DCM	Sampled in station: TARA_152 (North Atlantic Ocean) in 2012
	TARA Oceans	ERR598946	Depth range: DCM	Sampled in station: TARA_100 (South Pacific Ocean) in 2011
	TARA Oceans	ERR598953	Depth range: DCM	Sampled in station: TARA_100 (South Pacific Ocean) in 2011
	TARA Oceans	ERR598981	Depth range: DCM	Sampled in station: TARA_100 (South Pacific Ocean) in 2011
	TARA Oceans	ERR599042	Depth range: DCM	Sampled in station: TARA_098 (South Pacific Ocean) in 2011
	TARA Oceans	ERR599079	Depth range: DCM	Sampled in station: TARA_098 (South Pacific Ocean) in 2011
	TARA Oceans	ERR598958	Depth range: MESO	Sampled in station: TARA_148b (North Atlantic Ocean) in 2012
	TARA Oceans	ERR599037	Depth range: MESO	Sampled in station: TARA_039 (Arabian Sea) in 2010
	TARA Oceans	ERR599172	Depth range: MESO	Sampled in station: TARA_039 (Arabian Sea) in 2010
	TARA Oceans	ERR599109	Depth range: MESO	Sampled in station: TARA_038 (Arabian Sea) in 2010
	TARA Oceans	ERR599167	Depth range: MESO	Sampled in station: TARA_038 (Arabian Sea) in 2010
	TARA Oceans	ERR599086	Depth range: MESO	Sampled in station: TARA_111 (South Pacific Ocean) in 2011
	TARA Oceans	ERR599015	Depth range: MESO	Sampled in station: TARA_137 (North Pacific Ocean) in 2011
	TARA Oceans	ERR599076	Depth range: MESO	Sampled in station: TARA_137 (North Pacific Ocean) in 2011
	TARA Oceans	ERR599127	Depth range: MESO	Sampled in station: TARA_137 (North Pacific Ocean) in 2011
	TARA Oceans	ERR599152	Depth range: MESO	Sampled in station: TARA_137 (North Pacific Ocean) in 2011
	TARA Oceans	ERR598971	Depth range: MESO	Sampled in station: TARA_109 (South Pacific Ocean) in 2011
	TARA Oceans	ERR599020	Depth range: MESO	Sampled in station: TARA_110 (South Pacific Ocean) in 2011
	TARA Oceans	ERR599067	Depth range: MESO	Sampled in station: TARA_109 (South Pacific Ocean) in 2011
	TARA Oceans	ERR599004	Depth range: MESO	Sampled in station: TARA_138 (North Pacific Ocean) in 2011
	TARA Oceans	ERR599051	Depth range: MESO	Sampled in station: TARA_138 (North Pacific Ocean) in 2011
	TARA Oceans	ERR599060	Depth range: MESO	Sampled in station: TARA_138 (North Pacific Ocean) in 2011
	TARA Oceans	ERR599175	Depth range: MESO	Sampled in station: TARA_138 (North Pacific Ocean) in 2011
	TARA Oceans	ERR599055	Depth range: MESO	Sampled in station: TARA_102 (South Pacific Ocean) in 2011
	TARA Oceans	ERR599128	Depth range: MESO	Sampled in station: TARA_102 (South Pacific Ocean) in 2011
	TARA Oceans	ERR599132	Depth range: MESO	Sampled in station: TARA_102 (South Pacific Ocean) in 2011
	TARA Oceans	ERR599071	Depth range: MESO	Sampled in station: TARA_098 (South Pacific Ocean) in 2011
	TARA Oceans	ERR599085	Depth range: MESO	Sampled in station: TARA_098 (South Pacific Ocean) in 2011
	TARA Oceans	ERR598980	Depth range: MESO	Sampled in station: TARA_132 (North Pacific Ocean) in 2011
	TARA Oceans	ERR599166	Depth range: MESO	Sampled in station: TARA_145 (North Atlantic Ocean) in 2012
	TARA Oceans	ERR599031	Depth range: MESO	Sampled in station: TARA_037 (Arabian Sea) in 2010
	TARA Oceans	ERR599062	Depth range: MESO	Sampled in station: TARA_037 (Arabian Sea) in 2010
	TARA Oceans	ERR598999	Depth range: MESO	Sampled in station: TARA_122 (South Pacific Ocean) in 2011
	TARA Oceans	ERR599033	Depth range: MESO	Sampled in station: TARA_122 (South Pacific Ocean) in 2011
	TARA Oceans	ERR599083	Depth range: MESO	Sampled in station: TARA_122 (South Pacific Ocean) in 2011
	TARA Oceans	ERR599096	Depth range: MESO	Sampled in station: TARA_122 (South Pacific Ocean) in 2011
	TARA Oceans	ERR598985	Depth range: MESO	Sampled in station: TARA_142 (Carribean Sea / Gulf of Mexico) in 2012
	TARA Oceans	ERR599047	Depth range: MESO	Sampled in station: TARA_146 (North Atlantic Ocean) in 2012
	TARA Oceans	ERR599115	Depth range: MESO	Sampled in station: TARA_133 (North Pacific Ocean) in 2011
	TARA Oceans	ERR599072	Depth range: MESO	Sampled in station: TARA_112 (South Pacific Ocean) in 2011
	TARA Oceans	ERR598947	Depth range: MESO	Sampled in station: TARA_068 (South Atlantic Ocean) in 2010
	TARA Oceans	ERR599131	Depth range: MESO	Sampled in station: TARA_068 (South Atlantic Ocean) in 2010
	TARA Oceans	ERR598964	Depth range: MESO	Sampled in station: TARA_149 (North Atlantic Ocean) in 2012
	TARA Oceans	ERR599008	Depth range: MESO	Sampled in station: TARA_085 (Southern Ocean) in 2011
	TARA Oceans	ERR599125	Depth range: MESO	Sampled in station: TARA_085 (Southern Ocean) in 2011
	TARA Oceans	ERR598944	Depth range: MESO	Sampled in station: TARA_152 (North Atlantic Ocean) in 2012
	TARA Oceans	ERR599000	Depth range: MESO	Sampled in station: TARA_076 (South Atlantic Ocean) in 2010
	TARA Oceans	ERR599005	Depth range: MESO	Sampled in station: TARA_072 (South Atlantic Ocean) in 2010
	TARA Oceans	ERR599044	Depth range: MESO	Sampled in station: TARA_070 (South Atlantic Ocean) in 2010
	TARA Oceans	ERR599048	Depth range: MESO	Sampled in station: TARA_072 (South Atlantic Ocean) in 2010
	TARA Oceans	ERR599124	Depth range: MESO	Sampled in station: TARA_078 (South Atlantic Ocean) in 2010
	TARA Oceans	ERR599149	Depth range: MESO	Sampled in station: TARA_070 (South Atlantic Ocean) in 2010
	TARA Oceans	ERR599154	Depth range: MESO	Sampled in station: TARA_076 (South Atlantic Ocean) in 2010
	TARA Oceans	ERR599159	Depth range: MESO	Sampled in station: TARA_078 (South Atlantic Ocean) in 2010
	TARA Oceans	ERR598960	Depth range: MESO	Sampled in station: TARA_065 (Indian Ocean) in 2010
	TARA Oceans	ERR599034	Depth range: MESO	Sampled in station: TARA_065 (Indian Ocean) in 2010
	TARA Oceans	ERR599021	Depth range: MESO	Sampled in station: TARA_064 (Indian Ocean) in 2010
	TARA Oceans	ERR599112	Depth range: MESO	Sampled in station: TARA_056 (Indian Ocean) in 2010
	TARA Oceans	ERR599164	Depth range: MESO	Sampled in station: TARA_064 (Indian Ocean) in 2010
	Meadow soil [Crits-Cristoph et al. (2018)]	SRX3974422	Depth: 20-30 cm	Metagenomic sequencing of meadow soil
	Meadow soil [Crits-Cristoph et al. (2018)]	SRX3974421	Depth: 30-40 cm	Metagenomic sequencing of meadow soil
	Meadow soil [Crits-Cristoph et al. (2018)]	SRX3974420	Depth: 30-40 cm	Metagenomic sequencing of meadow soil
	Meadow soil [Crits-Cristoph et al. (2018)]	SRX3974419	Depth: 10-20 cm	Metagenomic sequencing of meadow soil
	Meadow soil [Crits-Cristoph et al. (2018)]	SRX3974418	Depth: 30-40 cm	Metagenomic sequencing of meadow soil
	Meadow soil [Crits-Cristoph et al. (2018)]	SRX3974417	Depth: 10-20 cm	Metagenomic sequencing of meadow soil
	Meadow soil [Crits-Cristoph et al. (2018)]	SRX3974416	Depth: 10-20 cm	Metagenomic sequencing of meadow soil
	Meadow soil [Crits-Cristoph et al. (2018)]	SRX3974415	Depth: 20-30 cm	Metagenomic sequencing of meadow soil
	Meadow soil [Crits-Cristoph et al. (2018)]	SRX3974414	Depth: 10-20 cm	Metagenomic sequencing of meadow soil
	Meadow soil [Crits-Cristoph et al. (2018)]	SRX3974413	Depth: 30-40 cm	Metagenomic sequencing of meadow soil
	Meadow soil [Crits-Cristoph et al. (2018)]	SRX3974412	Depth: 30-40 cm	Metagenomic sequencing of meadow soil
	Meadow soil [Crits-Cristoph et al. (2018)]	SRX3974411	Depth: 10-20 cm	Metagenomic sequencing of meadow soil
	Meadow soil [Crits-Cristoph et al. (2018)]	SRX3974410	Depth: 10-20 cm	Metagenomic sequencing of meadow soil
	Meadow soil [Crits-Cristoph et al. (2018)]	SRX3974409	Depth: 20-30 cm	Metagenomic sequencing of meadow soil
	Meadow soil [Crits-Cristoph et al. (2018)]	SRX3974408	Depth: 20-30 cm	Metagenomic sequencing of meadow soil
	Meadow soil [Crits-Cristoph et al. (2018)]	SRX3974407	Depth: 30-40 cm	Metagenomic sequencing of meadow soil
	Meadow soil [Crits-Cristoph et al. (2018)]	SRX3974406	Depth: 10-20 cm	Metagenomic sequencing of meadow soil
	Meadow soil [Crits-Cristoph et al. (2018)]	SRX3974405	Depth: 20-30 cm	Metagenomic sequencing of meadow soil
	Meadow soil [Crits-Cristoph et al. (2018)]	SRX3974404	Depth: 30-40 cm	Metagenomic sequencing of meadow soil
	Meadow soil [Crits-Cristoph et al. (2018)]	SRX3974403	Depth: 10-20 cm	Metagenomic sequencing of meadow soil
	Meadow soil [Crits-Cristoph et al. (2018)]	SRX3974402	Depth: 20-30 cm	Metagenomic sequencing of meadow soil
	Meadow soil [Crits-Cristoph et al. (2018)]	SRX3974401	Depth: 30-40 cm	Metagenomic sequencing of meadow soil
	Meadow soil [Crits-Cristoph et al. (2018)]	SRX3974400	Depth: 10-20 cm	Metagenomic sequencing of meadow soil
	Meadow soil [Crits-Cristoph et al. (2018)]	SRX3974399	Depth: 20-30 cm	Metagenomic sequencing of meadow soil
	Meadow soil [Crits-Cristoph et al. (2018)]	SRX3974398	Depth: 30-40 cm	Metagenomic sequencing of meadow soil
	Meadow soil [Crits-Cristoph et al. (2018)]	SRX3974397	Depth: 10-20 cm	Metagenomic sequencing of meadow soil
	Meadow soil [Crits-Cristoph et al. (2018)]	SRX3974396	Depth: 10-20 cm	Metagenomic sequencing of meadow soil
	Meadow soil [Crits-Cristoph et al. (2018)]	SRX3974395	Depth: 20-30 cm	Metagenomic sequencing of meadow soil
	Meadow soil [Crits-Cristoph et al. (2018)]	SRX3974394	Depth: 10-20 cm	Metagenomic sequencing of meadow soil
	Meadow soil [Crits-Cristoph et al. (2018)]	SRX3974393	Depth: 20-30 cm	Metagenomic sequencing of meadow soil
	Meadow soil [Crits-Cristoph et al. (2018)]	SRX3974392	Depth: 10-20 cm	Metagenomic sequencing of meadow soil
	Meadow soil [Crits-Cristoph et al. (2018)]	SRX3974391	Depth: 30-40 cm	Metagenomic sequencing of meadow soil
	Meadow soil [Crits-Cristoph et al. (2018)]	SRX3974390	Depth: 30-40 cm	Metagenomic sequencing of meadow soil
	Meadow soil [Crits-Cristoph et al. (2018)]	SRX3974389	Depth: 10-20 cm	Metagenomic sequencing of meadow soil
	Meadow soil [Crits-Cristoph et al. (2018)]	SRX3974388	Depth: 10-20 cm	Metagenomic sequencing of meadow soil
	Meadow soil [Crits-Cristoph et al. (2018)]	SRX3974387	Depth: 20-30 cm	Metagenomic sequencing of meadow soil
	Meadow soil [Crits-Cristoph et al. (2018)]	SRX3974386	Depth: 20-30 cm	Metagenomic sequencing of meadow soil
	Meadow soil [Crits-Cristoph et al. (2018)]	SRX3974385	Depth: 30-40 cm	Metagenomic sequencing of meadow soil
	Meadow soil [Crits-Cristoph et al. (2018)]	SRX3974384	Depth: 10-20 cm	Metagenomic sequencing of meadow soil
	Meadow soil [Crits-Cristoph et al. (2018)]	SRX3974383	Depth: 30-40 cm	Metagenomic sequencing of meadow soil
	Meadow soil [Crits-Cristoph et al. (2018)]	SRX3974382	Depth: 10-20 cm	Metagenomic sequencing of meadow soil
	Meadow soil [Crits-Cristoph et al. (2018)]	SRX3974381	Depth: 20-30 cm	Metagenomic sequencing of meadow soil
	Meadow soil [Crits-Cristoph et al. (2018)]	SRX3974380	Depth: 10-20 cm	Metagenomic sequencing of meadow soil
	Meadow soil [Crits-Cristoph et al. (2018)]	SRX3974379	Depth: 10-20 cm	Metagenomic sequencing of meadow soil
	Meadow soil [Crits-Cristoph et al. (2018)]	SRX3974378	Depth: 30-40 cm	Metagenomic sequencing of meadow soil
	Meadow soil [Crits-Cristoph et al. (2018)]	SRX3974377	Depth: 30-40 cm	Metagenomic sequencing of meadow soil
	Meadow soil [Crits-Cristoph et al. (2018)]	SRX3974376	Depth: 20-30 cm	Metagenomic sequencing of meadow soil
	Meadow soil [Crits-Cristoph et al. (2018)]	SRX3974375	Depth: 20-30 cm	Metagenomic sequencing of meadow soil
	Meadow soil [Crits-Cristoph et al. (2018)]	SRX3974374	Depth: 10-20 cm	Metagenomic sequencing of meadow soil
	Meadow soil [Crits-Cristoph et al. (2018)]	SRX3974373	Depth: 30-40 cm	Metagenomic sequencing of meadow soil
	Meadow soil [Crits-Cristoph et al. (2018)]	SRX3974372	Depth: 10-20 cm	Metagenomic sequencing of meadow soil
	Meadow soil [Crits-Cristoph et al. (2018)]	SRX3974371	Depth: 30-40 cm	Metagenomic sequencing of meadow soil
	Meadow soil [Crits-Cristoph et al. (2018)]	SRX3974370	Depth: 20-30 cm	Metagenomic sequencing of meadow soil
	Meadow soil [Crits-Cristoph et al. (2018)]	SRX3974369	Depth: 10-20 cm	Metagenomic sequencing of meadow soil
	Meadow soil [Crits-Cristoph et al. (2018)]	SRX3974368	Depth: 30-40 cm	Metagenomic sequencing of meadow soil
	Meadow soil [Crits-Cristoph et al. (2018)]	SRX3974367	Depth: 20-30 cm	Metagenomic sequencing of meadow soil
	Meadow soil [Crits-Cristoph et al. (2018)]	SRX3974366	Depth: 10-20 cm	Metagenomic sequencing of meadow soil
	Meadow soil [Crits-Cristoph et al. (2018)]	SRX3974365	Depth: 30-40 cm	Metagenomic sequencing of meadow soil
	Meadow soil [Crits-Cristoph et al. (2018)]	SRX3974364	Depth: 30-40 cm	Metagenomic sequencing of meadow soil
	Meadow soil [Crits-Cristoph et al. (2018)]	SRX3974363	Depth: 10-20 cm	Metagenomic sequencing of meadow soil
