## Supplementary material for "Correcting index databases improves metagenomic studies": Tables S6-S7

### Sheet: Table_S6
	Table S6. Influence of index correction on the significance of differences between alpha diversity of isolation phenotype groups. Comparison of significance (p-values) from Dunn's multiple testings with Holm correction after ANOVA on three alpha diversity metrics comparisons (observed richness, evenness and Shannon diversity index) between isolation phenotype groups in three metagenomic datasets …
	Observed richness	NCBI_r86	GTDB_r86_8.6k		NCBI_r88	NCBI_r88_Human17k		GTDB_r86_noMAGs	GTDB_r86	GTDB_r86_46k
	HMP_Buccal_vs_Skin	1	1		1	1		0	0	0
	HMP_Buccal_vs_Vaginal	1	0.999931		1	0.13434		0	0	0
	HMP_Faecal_vs_Buccal	1	1		1	1		0	0	6.13e-07
	HMP_Faecal_vs_Skin	1	1		1	1		0	0	0
	HMP_Faecal_vs_Throat	1	1		1	1		1	1	1
	HMP_Faecal_vs_Vaginal	1	0.999815		1	0.0979124		0	0	0
	HMP_Skin_vs_Vaginal	1	1		1	0.970969		0	0	0
	HMP_Throat_vs_Buccal	1	1		1	1		0.908032	0.908032	0.530841
	HMP_Throat_vs_Skin	1	1		1	1		0	0	0
	HMP_Throat_vs_Vaginal	1	1		1	0.981692		0	0	0
	TARA_MESO_vs_DCM	1	1		1	1		1	1	1
	TARA_MESO_vs_SRF	1	1		1	1		1	1	1
	TARA_SRF_vs_DCM	1	1		1	1		1	1	1
	MeadowSoil_10-20 cm_vs_20-30 cm	1	1		1	1		1	1	1
	MeadowSoil_10-20 cm_vs_30-40 cm	1	1		1	1		1	1	1
	MeadowSoil_30-40 cm_vs_20-30 cm	1	1		1	1		1	1	1
	Evenness
	HMP_Buccal_vs_Faecal	0.00950813	1		0.0121293	1.4451e-05		1	1	1
	HMP_Buccal_vs_Skin	2.17525e-05	1.97043e-06		4.35981e-05	0.00169615		0.113488	0.113488	0.153322
	HMP_Buccal_vs_Vaginal	0.00062718	0.0026055		0.00103091	0		3.14837e-05	3.14837e-05	6.5331e-07
	HMP_Faecal_vs_Skin	0.929248	0.00114419		0.95714	1		0.637032	0.637032	0.945845
	HMP_Faecal_vs_Vaginal	0.999768	0.214329		0.999906	0.271992		0.00139676	0.00139676	0.000352904
	HMP_Skin_vs_Vaginal	1	1		1	0.999991		1	1	0.999986
	HMP_Throat_vs_Buccal	1	1		1	1		1	1	1
	HMP_Throat_vs_Faecal	0.43783	0.999467		0.543484	0.18562		1	1	1
	HMP_Throat_vs_Skin	0.00366443	0.000462173		0.00743512	0.0835813		0.797558	0.797558	0.911622
	HMP_Throat_vs_Vaginal	0.0212185	0.0239349		0.0369729	4.40834e-05		0.0488706	0.0488706	0.0155582
	TARA_DCM_vs_MESO	0	2.24182e-08		0	2.60821e-06		1	0.999995	1
	TARA_DCM_vs_SRF	0.000969647	1.07558e-05		0.0013395	0.0760746		0.126168	0.735926	0.704321
	TARA_MESO_vs_SRF	0	0		0	0		0.999955	1	1
	MeadowSoil_10-20 cm_vs_20-30 cm	1	1		1	1		1	1	1
	MeadowSoil_10-20 cm_vs_30-40 cm	1	1		1	1		1	1	1
	MeadowSoil_30-40 cm_vs_20-30 cm	1	1		1	1		1	1	1
	Shannon diversity
	HMP_Buccal_vs_Faecal	0.0269759	1		0.0299142	7.01438e-05		1	1	0.999997
	HMP_Buccal_vs_Skin	0.00010653	3.04085e-06		0.000160977	0.00372004		0.00140614	0.00140614	0.00299405
	HMP_Buccal_vs_Vaginal	0.00138916	0.00192726		0.00179538	1.47538e-09		3.82225e-09	3.82225e-09	0
	HMP_Faecal_vs_Skin	0.965472	0.00144616		0.977146	1		0.0405553	0.0405553	0.289533
	HMP_Faecal_vs_Vaginal	0.999751	0.167124		0.99985	0.338897		7.54285e-07	7.54285e-07	1.08239e-07
	HMP_Skin_vs_Vaginal	1	1		1	0.999998		1	1	0.997247
	HMP_Throat_vs_Buccal	1	1		1	1		1	1	1
	HMP_Throat_vs_Faecal	0.606004	0.999669		0.686673	0.293802		1	1	1
	HMP_Throat_vs_Skin	0.0105552	0.000637264		0.0172133	0.1317		0.145281	0.145281	0.289214
	HMP_Throat_vs_Vaginal	0.0391259	0.021664		0.0568125	0.000139486		0.000461885	0.000461885	7.12375e-05
	TARA_DCM_vs_MESO	8.12648e-11	4.90721e-08		4.00338e-09	1.37869e-05		1	0.997513	0.999957
	TARA_DCM_vs_SRF	0.00358721	1.88926e-05		0.00410987	0.138778		0.00451505	0.179927	0.157034
	TARA_MESO_vs_SRF	0	0		0	0		0.989783	1	1
	MeadowSoil_10-20 cm_vs_20-30 cm	1	1		1	1		1	1	1
	MeadowSoil_10-20 cm_vs_30-40 cm	1	1		1	1		1	1	1
	MeadowSoil_30-40 cm_vs_20-30 cm	1	1		1	1		1	1	1

### Sheet: Table_S7
	Table S7. Influence of index correction on the significance of differences between beta diversity (Bray-Curtis dissimilarity) between isolation phenotype groups. Comparison of significance (p-values) from Dunn's multiple testings with Holm correction after ANOVA on Bray Curtis dissimilarity comparisons between isolation phenotype groups in three metagenomic datasets (body site for HMP samples, de…
	Body site compared	Comparison 1	Comparison 2	Significance (p-value) of a Dunn's multiple testing after ANOVA on Bray-Curtis dissimilarities between Comparison 1 and Comparison 2 after classification using:				Variance of p-values
				NCBI_r88	NCBI_r88_Human17k	GTDB_r86	GTDB_r86_46k
	Faecal	Faecal_v_Vaginal	Faecal_v_Throat	0.480761	0.945686	0.999987	0.999999	0.0634382
	Faecal	Faecal_v_Vaginal	Buccal_v_Faecal	0.588307	0.974717	1	1	0.0407977
	Buccal	Buccal_v_Buccal	Buccal_v_Throat	0.45461	0.0276594	0.117374	0.163984	0.034107
	Faecal	Faecal_v_Skin	Faecal_v_Throat	0.790604	0.978033	1	1	0.0103156
	Faecal	Faecal_v_Skin	Buccal_v_Faecal	0.949601	0.995633	1	1	0.000603091
	Throat	Buccal_v_Throat	Throat_v_Throat	9.47701e-05	3.47415e-06	2.13692e-05	1.69855e-05	1.69126e-09
	Skin	Skin_v_Vaginal	Buccal_v_Skin	1	0.999984	1	1	6.16324e-11
	Buccal	Buccal_v_Faecal	Buccal_v_Skin	0.999999	1	1	1	2.02893e-13
	Skin	Skin_v_Vaginal	Skin_v_Throat	1	1	1	1	3.65123e-20
	Faecal	Buccal_v_Faecal	Faecal_v_Throat	1	1	1	1	3.3736e-20
	Skin	Faecal_v_Skin	Skin_v_Throat	1	1	1	1	2.5844e-21
	Skin	Skin_v_Throat	Skin_v_Skin	2.12386e-08	2.12386e-08	2.12386e-08	2.12386e-08	2.0669e-28
	Vaginal	Throat_v_Vaginal	Vaginal_v_Vaginal	2.12381e-08	2.12381e-08	2.12381e-08	2.12381e-08	0
	Vaginal	Skin_v_Vaginal	Vaginal_v_Vaginal	2.12381e-08	2.12381e-08	2.12381e-08	2.12381e-08	0
	Vaginal	Faecal_v_Vaginal	Vaginal_v_Vaginal	2.12381e-08	2.12381e-08	2.12381e-08	2.12381e-08	0
	Vaginal	Buccal_v_Vaginal	Vaginal_v_Vaginal	2.12381e-08	2.12381e-08	2.12381e-08	2.12381e-08	0
	Throat	Skin_v_Throat	Throat_v_Vaginal	1	1	1	1	0
	Throat	Faecal_v_Throat	Throat_v_Vaginal	1	1	1	1	0
	Throat	Throat_v_Vaginal	Throat_v_Throat	2.12381e-08	2.12381e-08	2.12381e-08	2.12381e-08	0
	Throat	Skin_v_Throat	Throat_v_Throat	2.12381e-08	2.12381e-08	2.12381e-08	2.12381e-08	0
	Throat	Faecal_v_Throat	Throat_v_Throat	2.12381e-08	2.12381e-08	2.12381e-08	2.12381e-08	0
	Skin	Buccal_v_Skin	Skin_v_Throat	1	1	1	1	0
	Skin	Skin_v_Vaginal	Skin_v_Skin	2.12381e-08	2.12381e-08	2.12381e-08	2.12381e-08	0
	Skin	Faecal_v_Skin	Skin_v_Skin	2.12381e-08	2.12381e-08	2.12381e-08	2.12381e-08	0
	Skin	Buccal_v_Skin	Skin_v_Skin	2.12381e-08	2.12381e-08	2.12381e-08	2.12381e-08	0
	Skin	Skin_v_Vaginal	Faecal_v_Skin	1	1	1	1	0
	Faecal	Faecal_v_Vaginal	Faecal_v_Skin	1	1	1	1	0
	Faecal	Faecal_v_Vaginal	Faecal_v_Faecal	2.12381e-08	2.12381e-08	2.12381e-08	2.12381e-08	0
	Faecal	Faecal_v_Throat	Faecal_v_Faecal	2.12381e-08	2.12381e-08	2.12381e-08	2.12381e-08	0
	Faecal	Faecal_v_Skin	Faecal_v_Faecal	2.12381e-08	2.12381e-08	2.12381e-08	2.12381e-08	0
	Faecal	Buccal_v_Faecal	Faecal_v_Faecal	2.12381e-08	2.12381e-08	2.12381e-08	2.12381e-08	0
	Buccal	Buccal_v_Faecal	Buccal_v_Vaginal	1	1	1	1	0
	Throat	Throat_v_Vaginal	Buccal_v_Throat	2.12381e-08	2.12381e-08	2.12381e-08	2.12381e-08	0
	Buccal	Buccal_v_Vaginal	Buccal_v_Throat	2.12381e-08	2.12381e-08	2.12381e-08	2.12381e-08	0
	Buccal	Buccal_v_Skin	Buccal_v_Throat	2.12381e-08	2.12381e-08	2.12381e-08	2.12381e-08	0
	Buccal	Buccal_v_Faecal	Buccal_v_Throat	2.12381e-08	2.12381e-08	2.12381e-08	2.12381e-08	0
	Buccal	Buccal_v_Vaginal	Buccal_v_Skin	1	1	1	1	0
	Buccal	Buccal_v_Vaginal	Buccal_v_Buccal	2.12381e-08	2.12381e-08	2.12381e-08	2.12381e-08	0
	Buccal	Buccal_v_Skin	Buccal_v_Buccal	2.12381e-08	2.12381e-08	2.12381e-08	2.12381e-08	0
	Buccal	Buccal_v_Faecal	Buccal_v_Buccal	2.12381e-08	2.12381e-08	2.12381e-08	2.12381e-08	0
